# Dissecting the temporal phenomics and genomics of maize canopy cover using UAV mediated image capture

**DOI:** 10.1101/2024.06.25.600603

**Authors:** Julian Cooper, Dorothy D. Sweet, Sara B. Tirado, Nathan M. Springer, Candice N. Hirsch, Cory D. Hirsch

## Abstract

Canopy cover is an important agronomic trait influencing photosynthesis, weed suppression, biomass accumulation, and yield. Conventional methods to quantify canopy cover are time and labor-intensive. As such, little is known about how canopy cover develops over time, the stability of canopy cover across environments, or the genetic architecture of canopy cover. We used unoccupied aerial vehicle-mediated image capture to quantify plot-level canopy coverage in maize throughout the growing season. Images of 501 diverse inbred lines were acquired between 300 and 1300 growing degree days in the 2018-2021 growing seasons. We observed that the maize canopy developed following a logistic curve. Phenotypic variation in percent canopy coverage and canopy growth rate was explained by genetic and environmental factors and genotype-by-environment interactions, however the percent of variance explained by each factor varied throughout the growing season. Environmental factors explained the largest portion of trait variance during the adult vegetative growth stage and had a larger impact on canopy growth rates than percent canopy coverage. We conducted multiple genome wide association studies and found that canopy cover is a complex, polygenic trait with a diverse range of marker trait associations throughout development. The change in associations indicated that single time point phenotyping was insufficient to capture the full phenomic and genetic diversity of canopy cover in maize.
