## Supplemental Table S2 for "Dissecting the temporal phenomics and genomics of maize canopy cover using UAV mediated image capture"

### Sheet: Supplemental Table S2
Supplemental Table S2. Mean, minimum, maximum, standard deviation (SD) and coefficient of variation (CV) of percent canopy cover at 50 GDD intervals, rate of canopy development between 50 GDD intervals, and for each trait averaged across growth stages. Percent of variance explained (PVE) by factors influencing percent canopy cover at 50 GDD intervals, rate of canopy development between 50 GDD int…
Trait	Growing Degree Day	Mean Canopy Cover (%)	Minimum Canopy Cover (%)	Maximum Canopy Cover (%)	SD Canopy Cover (%)	CV Canopy Cover (%)	Genotype PVE (%)	Environment PVE (%)	GxE PVE (%)	Replication PVE (%)	Block PVE (%)	Residual PVE (%)	Heritability	Mean AVAMGE	Minimum AVAMGE	Maximum AVAMGE	SD AVAMGE	CV AVAMGE	Mean FW Slope	Minimum FW Slope	Maximum FW Slope	SD FW Slope	CV FW Slope
Percent	300	2.907	0.139	9.654	1.491	51.289	47.4929	5.18694	24.6393	0.1*	1.17831	21.4112	0.777695	0.019	0.001	0.073	0.011	55.839	0.988	0.356	1.721	0.264	26.692
Percent	350	4.187	0.183	13.616	1.905	45.495	52.3121	2.31009	26.6891	0.1*	0.961339	17.6611	0.839994	0.026	0.002	0.106	0.015	55.567	0.909	-1.749	4.545	1.165	128.112
Percent	400	5.584	0.216	20.673	2.492	44.626	49.8267	7.85712	25.2281	0.484135	0.840619	15.7633	0.81	0.033	0.001	0.133	0.019	57.896	0.97	-0.517	3.046	0.68	70.087
Percent	450	7.765	0.697	25.479	3.514	45.256	43.3392	15.0155	24.9553	0.709147	0.899229	15.0816	0.685412	0.053	0.006	0.196	0.029	53.623	0.995	0.3	2.461	0.343	34.487
Percent	500	11.686	1.336	34.963	4.772	40.834	42.6528	20.4834	23.6071	0.620611	0.604738	12.0314	0.680799	0.071	0.003	0.266	0.039	55.07	0.998	0.435	1.758	0.233	23.315
Percent	550	15.447	1.285	36.519	6.414	41.522	36.0035	33.2727	20.1558	0.401294	0.341664	9.82514	0.653673	0.087	0.007	0.314	0.044	50.505	1	0.563	1.438	0.148	14.79
Percent	600	18.1	1.347	40.416	7.803	43.11	32.0104	40.0244	18.4192	0.333543	0.248155	8.96424	0.591775	0.1	0.003	0.355	0.05	50.254	1	0.547	1.445	0.154	15.384
Percent	650	20.789	1.234	45.355	8.061	38.774	33.6019	37.4676	19.1467	0.436383	0.286314	9.06109	0.630788	0.105	0.01	0.376	0.054	50.89	1	0.61	1.332	0.117	11.684
Percent	700	24.802	0.905	52.562	9.128	36.803	30.8204	42.8854	17.1137	0.534805	0.32674	8.31896	0.589579	0.113	0.014	0.394	0.058	51.181	1.001	0.689	1.223	0.084	8.368
Percent	750	29.093	0.941	60.818	11.109	38.183	25.6326	51.0025	14.8729	0.474874	0.338325	7.67876	0.494816	0.128	0.007	0.421	0.068	52.864	1.001	0.735	1.226	0.071	7.103
Percent	800	34.537	1.201	71.303	12.718	36.825	25.1669	50.6247	15.2627	0.419457	0.388102	8.13805	0.482818	0.15	0.008	0.471	0.082	54.963	1.001	0.811	1.232	0.063	6.323
Percent	850	39.847	1.549	76.312	14.668	36.81	23.1062	54.9784	13.6613	0.341936	0.295281	7.61687	0.4439	0.163	0.008	0.518	0.089	54.909	1.001	0.771	1.17	0.065	6.497
Percent	900	43.625	2.743	82.616	14.746	33.801	22.978	54.5848	13.8433	0.324326	0.237473	8.03202	0.442247	0.164	0.014	0.495	0.088	53.766	1.001	0.729	1.205	0.075	7.468
Percent	950	47.742	4.434	84.476	13.311	27.881	25.9014	47.7193	16.3396	0.366055	0.208702	9.46501	0.500106	0.16	0.007	0.43	0.085	53.039	1.001	0.7	1.256	0.081	8.132
Percent	1000	52.052	6.227	83.679	11.63	22.343	31.0639	34.9296	21.172	0.455231	0.2*	12.1798	0.591945	0.159	0.011	0.406	0.083	52.309	1	0.735	1.29	0.077	7.65
Percent	1050	55.831	7.729	83.585	10.614	19.011	35.4263	23.7021	25.2002	0.54085	0.20675	14.9237	0.655718	0.157	0.007	0.43	0.083	52.702	1	0.79	1.252	0.066	6.575
Percent	1100	58.395	8.544	84.858	9.821	16.818	39.3825	15.7533	27.3856	0.60307	0.243282	16.6323	0.7316	0.15	0.004	0.46	0.079	52.455	1	0.787	1.248	0.064	6.438
Percent	1150	59.595	9.858	87.324	9.415	15.797	40.133	15.3154	27.228	0.596374	0.300641	16.4266	0.748125	0.144	0.005	0.452	0.076	52.764	1	0.77	1.23	0.071	7.094
Percent	1200	60.793	13.344	88.922	9.031	14.856	40.7655	15.24	26.4571	0.493661	0.321261	16.7225	0.756024	0.135	0.003	0.422	0.07	52.055	0.999	0.737	1.245	0.076	7.573
Percent	1250	63.084	14.594	89.072	8.972	14.223	39.4442	17.9884	25.3296	0.522044	0.356002	16.3597	0.732674	0.112	0.008	0.433	0.065	58.031	1	0.751	1.181	0.066	6.641
Percent	1300	64.785	17.01	90.857	8.244	12.726	41.9446	13.8635	26.7671	0.600527	0.364489	16.4598	0.770673	0.105	0.006	0.456	0.061	58.479	1	0.819	1.304	0.066	6.581
Percent	Juvenile Veg.	5.35	0.139	25.479	3.193	59.67	48.243	7.592	25.378	0.338	0.97	17.479	0.778	0.037	0.001	0.196	0.026	59.3	1	-1.75	4.54	0.111	66.5
Percent	Adult Veg.	34.765	0.905	84.858	18.803	54.08	31.057	39.033	18.937	0.45	0.302	10.221	0.576	0.131	0.003	0.518	0.078	69.4	0.972	0.435	1.76	0.646	11.1
Percent	Reproductive	62.055	9.9	90.9	9.1	14.7	40.572	15.602	26.445	0.553	0.336	16.492	0.75	0.124	0.003	0.456	0.07	56.5	1	0.737	1.3	0.07	70
Rate	300-350	0.03	-0.02	0.1	0.01	54.99	44.5615	4.6066	30.4486	1.60906	0.340949	18.4333	0.668582	0.021	0.001	0.09	0.013	63.664	0.967	-0.36	3.299	0.616	63.742
Rate	350-400	0.03	-0.03	0.16	0.02	61.125	33.0049	23.2167	23.0716	2.15334	0.325564	18.2279	0.506566	0.02	0.001	0.07	0.013	63.561	0.988	0.028	2.269	0.486	49.172
Rate	400-450	0.04	0	0.27	0.04	97.65	19.8108	60.4239	12.8237	0.99103	0.304866	5.64573	0.0492843	0.042	0	0.195	0.034	81.258	0.995	0.221	2.327	0.388	39.039
Rate	450-500	0.08	-0.01	0.23	0.04	54.901	20.4175	54.1578	15.5821	0.965618	0.451188	8.42584	0.323571	0.052	0.007	0.173	0.029	56.54	1	0.699	1.254	0.108	10.822
Rate	500-550	0.08	-0.06	0.24	0.06	74.269	12.8436	70.1915	10.6451	0.5034	0.212133	5.60432	0.129257	0.048	0.001	0.168	0.025	53.079	1	0.602	1.362	0.143	14.274
Rate	550-600	0.05	-0.03	0.17	0.03	65.336	15.3625	59.3393	16.3621	0.714525	0.2511	7.9705	0.172672	0.042	0.004	0.197	0.026	61.891	1	0.735	1.326	0.107	10.668
Rate	600-650	0.05	-0.02	0.15	0.03	60.381	14.6742	60.388	15.2193	0.810587	0.1*	8.76646	0.149687	0.036	0.002	0.233	0.024	66.594	1	0.62	1.191	0.083	8.271
Rate	650-700	0.08	-0.02	0.2	0.04	53.556	16.0628	46.2484	21.1628	0.41838	0.296178	15.8114	0.186857	0.057	0.002	0.185	0.032	55.87	1	0.833	1.13	0.049	4.874
Rate	700-750	0.09	-0.02	0.37	0.06	71.6	11.7058	62.6724	15.8668	0.200177	0.324631	9.23017	0.0770279	0.066	0	0.265	0.054	82.6	1	0.604	1.415	0.137	13.734
Rate	750-800	0.11	-0.01	0.34	0.05	45.274	19.1134	39.9783	25.0876	0.17751	0.541539	15.1017	0.255262	0.065	0	0.263	0.05	76.898	1	0.758	1.191	0.07	6.99
Rate	800-850	0.11	0.01	0.37	0.07	67.687	11.4928	70.9733	10.3226	0.0*	0.1*	7.09262	0.0565416	0.062	0.002	0.223	0.038	61.392	1	0.409	1.63	0.2	20.003
Rate	850-900	0.08	-0.03	0.17	0.03	44.47	17.0018	48.4477	21.3892	0.1*	0.474347	12.5834	0.10333	0.044	0.001	0.198	0.031	71.914	1	0.871	1.134	0.044	4.434
Rate	900-950	0.08	-0.04	0.26	0.05	59.089	14.5914	55.5243	18.3667	0.1*	0.40348	11.0475	0.174469	0.056	0.001	0.3	0.044	78.333	1	0.617	1.387	0.137	13.751
Rate	950-1000	0.09	-0.03	0.24	0.06	71.929	12.6227	66.4232	11.8447	0.0*	0.216553	8.8716	0.142388	0.063	0.003	0.226	0.035	54.91	1	0.766	1.201	0.08	8.043
Rate	1000-1050	0.08	-0.06	0.2	0.05	69.097	13.6417	65.5835	11.3942	0.0*	0.1*	9.25794	0.151329	0.052	0.006	0.145	0.027	51.786	1	0.833	1.166	0.057	5.665
Rate	1050-1100	0.05	-0.07	0.42	0.05	92.987	14.4294	31.6913	35.3589	1.27764	0.1*	17.0987	0.0369462	0.056	0	0.423	0.072	128.968	0.989	-0.612	3.418	0.629	63.606
Rate	1100-1150	0.02	-0.08	0.23	0.04	172.087	18.4204	13.3049	36.3063	0.568878	0.3*	31.0497	0.0672654	0.063	0.001	0.272	0.045	72.265	0.992	-0.161	2.476	0.363	36.604
Rate	1150-1200	0.02	-0.08	0.31	0.04	165.516	21.9285	3.09514	38.8025	2.15352	0.1*	33.91	0.219291	0.064	0.002	0.408	0.043	67.333	0.843	-3.72	11.086	2.307	273.727
Rate	1200-1250	0.05	-0.07	0.36	0.05	119.542	15.5532	28.6112	27.4*	0.1*	0.438026	27.9451	0.0387834	0.075	0.002	0.283	0.051	67.034	0.993	-0.301	2.599	0.535	53.93
Rate	1250-1300	0.03	-0.14	0.21	0.04	115.773	14.1574	47.1617	21.5387	0.174464	0.2*	16.7788	0.0321542	0.047	0	0.223	0.035	74.241	1	0.93	1.068	0.021	2.139
Rate	Juvenile Veg	0.05	-0.03	0.27	0.04	85.5	29.449	35.601	20.481	1.43	0.356	12.683	0.41	0.037	0	0.195	0.029	77.4	0.99	-0.36	3.299	0.393	39.7
Rate	Adult Veg	0.08	-0.07	0.42	0.05	69.1	14.462	56.455	17.752	0.361	0.268	10.703	0.15	0.054	0	0.423	0.042	77.3	0.999	-0.612	3.418	0.21	21
Rate	Reproductive	0.03	-0.14	0.36	0.04	141.2	17.515	23.043	31	0.749	0.272	27.421	0.1	0.062	0	0.408	0.045	72.2	0.956	-3.72	11.086	1.203	125.8
